# Mechanism of Interaction Between the Transactivation Domain of N-MYC and the DNA-Binding Surface of TFIIIC5

**DOI:** 10.1101/2024.10.19.619198

**Authors:** Eoin Leen, Sharon Yeoh, Eka Sahak, Ellie Mitchell, Gemma Wildsmith, Matthew Batchelor, Antonio N Calabrese, Gabriele Büchel, Richard Bayliss

## Abstract

N-myc is a member of the myc family of transcription factors, which are powerful drivers of cellular growth and consequently, important oncoproteins. N-myc interacts with many factors and complexes to affect transcription. One such complex is the RNA Polymerase III assembly factor, TFIIIC, a six-member complex that is essential for the transcription of small, structured RNA. TFIIIC and N-myc mutually restrict each other’s chromatin association, and their complex contributes to quality control in mRNA transcription. We previously demonstrated that the largely intrinsically disordered transactivation domain of N-myc interacts directly with a sub-complex of TFIIIC, τA. Structural studies by others show that DNA binding of τA is largely mediated by TFIIIC3, which suggests that TFIIIC5 is at most a secondary binding site for DNA. Here we identified the DNA binding domain of TFIIIC5 as a key binding site for N-myc. We used an integrated approach combining NMR, HDX mass spectrometry, pull-downs and biophysical assays to elucidate the molecular basis of the interaction. Two sequences in the transactivation domain of N-myc bind to the DNA binding interface of TFIIIC5. AlphaFold modelling predicts a high-confidence binding mode for the higher affinity N-myc motif that overlaps with the predicted intramolecular binding site of the C-terminal acidic plug of TFIIIC5, removal of which enhances the binding of N-myc. The same two motifs in N-myc also interact with Aurora-A kinase, which competes with N-myc for TFIIIC binding during S-phase. This model elucidates how the N-myc:TFIIIC5 interaction competes with other interactions, providing a basis for their mutual censoring function and regulation.

**GRAPHICAL ABSTRACT:** 
