## Supplementary Table 1 for "Mechanism of Interaction Between the Transactivation Domain of N-MYC and the DNA-Binding Surface of TFIIIC5"

### Sheet: Sheet1
Plasmids:
Vector	N-terminal Tag	Protease site - N-terminal tag	C-terminal tag	Protease site - C-terminal tag	MCS1 Protein name	Uniprot reference	Numbering	MCS2 Protein name	Uniprot reference	Numbering	Sequence prior to Protein of interest (including tag)
pCDFDuet-1	6xHis-muGFP	TEV Nia	-	-	TFIIIC3	Q9Y5Q9	143-578	-	-	-	MGHHHHHHHGSGMSKGEELFTGVVPILVELDGDVNGHKFSVRGEGEGDATNGKLTLKFICTTGKLPVPWPTLVTTLTYGVLCFSRYPDHMKRHDFFKSAMPEGYVQERTISFKDDGTYKTRAEVKFEGDTLVNRIELKGIDFKEDGNILGHKLEYNFNSHNVYITADKQKNGIKAYFKIRHNVEDGSVQLADHYQQNTPIGDGPVLLPDNHYLSTQSVLSKDPNEKRDHMVLLEDVTAAGITHGMDELYKKLGGSTGENLYFQSGS
pCDFDuet-1	6xHis-muGFP	TEV Nia	-	-	TFIIIC5	Q9Y5Q8	212-519	-	-	-	MGHHHHHHHGSGMSKGEELFTGVVPILVELDGDVNGHKFSVRGEGEGDATNGKLTLKFICTTGKLPVPWPTLVTTLTYGVLCFSRYPDHMKRHDFFKSAMPEGYVQERTISFKDDGTYKTRAEVKFEGDTLVNRIELKGIDFKEDGNILGHKLEYNFNSHNVYITADKQKNGIKAYFKIRHNVEDGSVQLADHYQQNTPIGDGPVLLPDNHYLSTQSVLSKDPNEKRDHMVLLEDVTAAGITHGMDELYKKLGGSTGENLYFQSGS
pCDFDuet-1	6xHis-muGFP	TEV Nia	-	-	TFIIIC5	Q9Y5Q8	1-130	TFIIIC6	Q969F1	1-213	MGHHHHHHHGSGMSKGEELFTGVVPILVELDGDVNGHKFSVRGEGEGDATNGKLTLKFICTTGKLPVPWPTLVTTLTYGVLCFSRYPDHMKRHDFFKSAMPEGYVQERTISFKDDGTYKTRAEVKFEGDTLVNRIELKGIDFKEDGNILGHKLEYNFNSHNVYITADKQKNGIKAYFKIRHNVEDGSVQLADHYQQNTPIGDGPVLLPDNHYLSTQSVLSKDPNEKRDHMVLLEDVTAAGITHGMDELYKKLGGSTGENLYFQSGS
pCDFDuet-1	6xHis-muGFP	TEV Nia	-	-	TFIIIC5 ΔΔ	Q9Y5Q8	208-344; 367-470	-	-	-	MGHHHHHHHGSGMSKGEELFTGVVPILVELDGDVNGHKFSVRGEGEGDATNGKLTLKFICTTGKLPVPWPTLVTTLTYGVLCFSRYPDHMKRHDFFKSAMPEGYVQERTISFKDDGTYKTRAEVKFEGDTLVNRIELKGIDFKEDGNILGHKLEYNFNSHNVYITADKQKNGIKAYFKIRHNVEDGSVQLADHYQQNTPIGDGPVLLPDNHYLSTQSVLSKDPNEKRDHMVLLEDVTAAGITHGMDELYKKLGGSTGENLYFQSGS
pET30-TEV	6xHis	TEV Nia	-	-	TFIIIC5 ΔΔ	Q9Y5Q8	208-344; 367-470	-	-	-	MHHHHHHSSGLVPRGSGMKETAAAKFEENLYFQG
pET30-TEV	6xHis	TEV Nia	-	-	TFIIIC5 ΔΔ +acidic plug (ΔΔ+AP)	Q9Y5Q8	208-344; 367-486; 501-519	-	-	-	MHHHHHHSSGLVPRGSGMKETAAAKFEENLYFQG
pETM6T1	6xHis-NUSA	TEV Nia	-	-	N-myc	P04198	1-137	-	-	-	MGSSHHHHHHSSMNKEILAVVEAVSNEKALPREKIFEALESALATATKKKYEQEIDVRVQIDRKSGDFDTFRRWLVVDEVTQPTKEITLEAARYEDESLNLGDYVEDQIESVTFDRITTQTAKQVIVQKVREAERAMVVDQFREHEGEIITGVVKKVNRDNISLDLGNNAEAVILREDMLPRENFRPGDRVRGVLYSVRPEARGAQLFVTRSKPEMLIELFRIEVPEIGEEVIEIKAAARDPGSRAKIAVKTNDKRIDPVGACVGMRGARVQAVSTELGGERIDIVLWDDNPAQFVINAMAPADVASIVVDEDKHTMDIAVEAGNLAQAIGRNGQNVRLASQLSGWELNVMTVDDLQAKHQAEAHAAIDTFTKYLDIDEDFATVLVEEGFSTLEELAYV…
pETM6T1	6xHis-NUSA	TEV Nia	-	-	GB1-N-myc	P04198	18-72				MHHHHHHSSGLVPRGSGMKETAAAKFEENLYFQGAMGAMAQYKLALNGKTLKGETTTEAVDAATAEKVFKQYANDNGVDGEWTYDDATKTFTVTETS
pETM6T1	6xHis-NUSA	TEV Nia	-	-	N-myc	P04198	64-137				MHHHHHHSSGLVPRGSGMKETAAAKFEENLYFQGAM
pET30-TEV	6xHis	TEV Nia	-	-	N-myc	P04198	1-137	-	-	-	MHHHHHHSSGLVPRGSGMKETAAAKFEENLYFQGAM
TEV Nia recognition site
Preission protease cleavage site
GB1 NMR tag
