## Supplementary Table 2 for "Mechanism of Interaction Between the Transactivation Domain of N-MYC and the DNA-Binding Surface of TFIIIC5"

### Sheet: Sheet1
	Vector	N-terminal Tag	Protease site - N-terminal tag	C-terminal tag	Protein name	Initial purification buffer (IPB)	Dialysis buffer	N-term tag protease processed	Ion excgange Q-FF (Low NaCl)	Ion excgange Q-FF (High NaCl)	SEC buffer
Figure 1	pCDFDuet-1	6xHis-muGFP	TEV Nia	-	TFIIIC3	25 mM Tris pH8, 300 mM NaCl, 2 mM β-mercaptoethanol	25 mM Tris pH8, 150 mM NaCl, 2 mM β-mercaptoethanol	No	-	-	25 mM Tris pH8, 150 mM NaCl, 2 mM β-mercaptoethanol
	pCDFDuet-1	6xHis-muGFP	TEV Nia	-	TFIIIC5	25 mM Tris pH8, 300 mM NaCl, 2 mM β-mercaptoethanol	25 mM Tris pH8, 150 mM NaCl, 2 mM β-mercaptoethanol	No	-	-	25 mM Tris pH8, 150 mM NaCl, 2 mM β-mercaptoethanol
	pCDFDuet-1	6xHis-muGFP	TEV Nia	-	TFIIIC5 ΔΔ	25 mM Tris pH8, 300 mM NaCl, 2 mM β-mercaptoethanol	25 mM Tris pH8, 150 mM NaCl, 2 mM β-mercaptoethanol	No	-	-	25 mM Tris pH8, 150 mM NaCl, 2 mM β-mercaptoethanol
	pCDFDuet-1	6xHis-muGFP	TEV Nia	-	TFIIIC5|6 complex	25 mM Tris pH8, 300 mM NaCl, 2 mM β-mercaptoethanol	25 mM Tris pH8, 150 mM NaCl, 2 mM β-mercaptoethanol	No	25 mM Tris pH8, 150 mM NaCl, 2 mM β-mercaptoethanol	25 mM Tris pH8, 500 mM NaCl, 2 mM β-mercaptoethanol	25 mM Tris pH8, 150 mM NaCl, 2 mM β-mercaptoethanol
	pET30-TEV	6xHis	TEV Nia	-	N-myc 1-137	More complex Urea prep. See M&Ms	25 mM Tris pH 7.4, 137 mM NaCl, 2.7 mM KCl, 2 mM β-mercaptoethanol	Yes	-	-	25 mM Tris pH 7.4, 2.7 mM KCl, 137 mM NaCl, 2 mM β-mercaptoethanol
	pETM6T1	6xHis-NUSA	TEV Nia	-	N-myc 1-137	26 mM Tris pH 7.4, 287 mM NaCl, 2.7 mM KCl, 2 mM β-mercaptoethanol	25 mM Tris pH 7.4, 137 mM NaCl, 2.7 mM KCl, 2 mM β-mercaptoethanol	Yes	25 mM Tris pH 7.4, 137 mM NaCl, 2.7 mM KCl, 2 mM β-mercaptoethanol	25 mM Tris pH 7.4, 537 mM NaCl, 2.7 mM KCl, 2 mM β-mercaptoethanol	20 mM HEPES pH 7.2, 150 mM NaCl, 2 mM β-mercaptoethanol
Figure 2	pETM6T1	6xHis-NUSA	TEV Nia	-	GB1-N-myc 18-72	26 mM Tris pH 7.4, 287 mM NaCl, 2.7 mM KCl, 2 mM β-mercaptoethanol	25 mM Tris pH 7.4, 137 mM NaCl, 2.7 mM KCl, 2 mM β-mercaptoethanol	Yes	25 mM Tris pH 7.4, 137 mM NaCl, 2.7 mM KCl, 2 mM β-mercaptoethanol	25 mM Tris pH 7.4, 537 mM NaCl, 2.7 mM KCl, 2 mM β-mercaptoethanol	25 mM HEPES pH 6.9, 150 mM NaCl, 2 mM β-mercaptoethanol
	pETM6T1	6xHis-NUSA	TEV Nia	-	N-myc 64-137	26 mM Tris pH 7.4, 287 mM NaCl, 2.7 mM KCl, 2 mM β-mercaptoethanol	25 mM Tris pH 7.4, 137 mM NaCl, 2.7 mM KCl, 2 mM β-mercaptoethanol	Yes	25 mM Tris pH 7.4, 137 mM NaCl, 2.7 mM KCl, 2 mM β-mercaptoethanol	25 mM Tris pH 7.4, 537 mM NaCl, 2.7 mM KCl, 2 mM β-mercaptoethanol	25 mM HEPES pH 6.9, 150 mM NaCl, 2 mM β-mercaptoethanol
	pET30-TEV	6xHis	TEV Nia	-	TFIIIC5 ΔΔ	25 mM Tris pH 7.4, 287 mM NaCl, 2.7 mM KCl, 2 mM β-mercaptoethanol	25 mM Tris pH 7.4, 137 mM NaCl, 2.7 mM KCl, 2 mM β-mercaptoethanol	Yes	-	-	25 mM HEPES pH 6.9, 150 mM NaCl, 2 mM β-mercaptoethanol
	pET30-TEV	6xHis	TEV Nia	-	TFIIIC5 ΔΔ	25 mM Tris pH 7.4, 287 mM NaCl, 2.7 mM KCl, 2 mM β-mercaptoethanol	25 mM Tris pH 7.4, 137 mM NaCl, 2.7 mM KCl, 2 mM β-mercaptoethanol	Yes	-	-	25 mM Tris pH 7.4, 137 mM NaCl, 2.7 mM KCl, 2 mM β-mercaptoethanol
Figure 3	pET30-TEV	6xHis	TEV Nia	-	TFIIIC5 ΔΔ	25 mM Tris pH 7.4, 287 mM NaCl, 2.7 mM KCl, 2 mM β-mercaptoethanol	25 mM Tris pH 7.4, 137 mM NaCl, 2.7 mM KCl, 2 mM β-mercaptoethanol	Yes	-	-	25 mM Tris pH 7.4, 137 mM NaCl, 2.7 mM KCl, 2 mM β-mercaptoethanol
	pETM6T1	6xHis-NUSA	TEV Nia	-	N-myc 1-137	26 mM Tris pH 7.4, 287 mM NaCl, 2.7 mM KCl, 2 mM β-mercaptoethanol	25 mM Tris pH 7.4, 137 mM NaCl, 2.7 mM KCl, 2 mM β-mercaptoethanol	Yes	25 mM Tris pH 7.4, 137 mM NaCl, 2.7 mM KCl, 2 mM β-mercaptoethanol	25 mM Tris pH 7.4, 537 mM NaCl, 2.7 mM KCl, 2 mM β-mercaptoethanol	25 mM Tris pH 7.4, 137 mM NaCl, 2.7 mM KCl, 2 mM β-mercaptoethanol
Figure 4	pET30-TEV	6xHis	TEV Nia	-	TFIIIC5 ΔΔ	25 mM Tris pH 7.4, 287 mM NaCl, 2.7 mM KCl, 2 mM β-mercaptoethanol	25 mM Tris pH 7.4, 137 mM NaCl, 2.7 mM KCl, 2 mM β-mercaptoethanol	Yes	-	-	25 mM Tris pH 7.4, 137 mM NaCl, 2.7 mM KCl, 2 mM β-mercaptoethanol
	pETM6T1	6xHis-NUSA	TEV Nia	-	N-myc 1-137	26 mM Tris pH 7.4, 287 mM NaCl, 2.7 mM KCl, 2 mM β-mercaptoethanol	25 mM Tris pH 7.4, 137 mM NaCl, 2.7 mM KCl, 2 mM β-mercaptoethanol	Yes	25 mM Tris pH 7.4, 137 mM NaCl, 2.7 mM KCl, 2 mM β-mercaptoethanol	25 mM Tris pH 7.4, 537 mM NaCl, 2.7 mM KCl, 2 mM β-mercaptoethanol	25 mM Tris pH 7.4, 137 mM NaCl, 2.7 mM KCl, 2 mM β-mercaptoethanol
Figure 5	pET30-TEV	6xHis	TEV Nia	-	TFIIIC5 ΔΔ	25 mM Tris pH 7.4, 287 mM NaCl, 2.7 mM KCl, 2 mM β-mercaptoethanol	25 mM Tris pH 7.4, 137 mM NaCl, 2.7 mM KCl, 2 mM β-mercaptoethanol	Yes	-	-	25 mM Tris pH 7.4, 137 mM NaCl, 2.7 mM KCl, 2 mM β-mercaptoethanol
Figure 6	pET30-TEV	6xHis	TEV Nia	-	TFIIIC5 ΔΔ	25 mM Tris pH 7.4, 287 mM NaCl, 2.7 mM KCl, 2 mM β-mercaptoethanol	25 mM Tris pH 7.4, 137 mM NaCl, 2.7 mM KCl, 2 mM β-mercaptoethanol	Yes	-	-	25 mM Tris pH 7.4, 137 mM NaCl, 2.7 mM KCl, 2 mM β-mercaptoethanol
	pET30-TEV	6xHis	TEV Nia	-	TFIIIC5 ΔΔ +acidic plug	25 mM Tris pH 7.4, 287 mM NaCl, 2.7 mM KCl, 2 mM β-mercaptoethanol	25 mM Tris pH 7.4, 137 mM NaCl, 2.7 mM KCl, 2 mM β-mercaptoethanol	Yes	-	-	25 mM Tris pH 7.4, 137 mM NaCl, 2.7 mM KCl, 2 mM β-mercaptoethanol
Figure S1	pET30-TEV	6xHis	TEV Nia	-	TFIIIC5 ΔΔ	25 mM Tris pH 7.4, 287 mM NaCl, 2.7 mM KCl, 2 mM β-mercaptoethanol	25 mM Tris pH 7.4, 137 mM NaCl, 2.7 mM KCl, 2 mM β-mercaptoethanol	Yes	-	-	25 mM Tris pH 7.4, 137 mM NaCl, 2.7 mM KCl, 2 mM β-mercaptoethanol
