## Supplementary Table 3 for "Mechanism of Interaction Between the Transactivation Domain of N-MYC and the DNA-Binding Surface of TFIIIC5"

### Sheet: Sheet1
Data Set	N-Myc	N-Myc +TFIIIC5 DBD ΔΔ	TFIIIC5 DBD ΔΔ	TFIIIC5 DBD ΔΔ + N- myc
HDX reaction details	8.09 mM disodium hydrogen phosphate, 1.47 mM potassium dihydrogen phosphate, 137 mM NaCl, 2.7 mM KCl, pD 7.4, 4 °C		8.09 mM disodium hydrogen phosphate, 1.47 mM potassium dihydrogen phosphate, 137 mM NaCl, 2.7 mM KCl, pD 7.4, 4 °C
HDX time course (min)	0.5, 5, 30 min		0.5, 5, 30 min
HDX control samples	Maximally-labelled controls were not performed.		Maximally-labelled controls were not performed.
Back-exchange	~30 %		~30 %
# of Peptides	26	26	53	53
Sequence coverage	94.29%	94.29%	86.55%	86.55%
Average peptide length / Redundancy	10.54 / 2.08	10.54 / 2.08	9.77 / 2.51	9.77 / 2.51
Replicates	3 (technical)	3 (technical)	3 (technical)	3 (technical)
Repeatability (average SD)	0.0561	0.0363	0.052	0.0484
Significant differences in HDX (delta HDX > X D)	Reference	Hybrid Significance test: 98% CI: 0.20 Da / p-value <0.02	Reference	Hybrid Significance test: 98% CI: 0.18 Da / p-value <0.02
Supplementary Table S3: HDX-MS Data Summary Table. SD = standard deviation, CI = confidence interval.
