## Supplementary Table 4 for "Mechanism of Interaction Between the Transactivation Domain of N-MYC and the DNA-Binding Surface of TFIIIC5"

### Sheet: Sheet1
X-ray data
Wavelength (Å)	0.9537
Space group	P1
Unit cell length: a, b, c (Å)	37.52, 37.64, 276.68
Unit cell angles: α, β, γ (°)	90.01, 90.02, 59.90
Resolution range (Å)	32.57 - 2.63 (2.724 - 2.63)
Rmerge (%)	11.4 (122.6)
Rpim (%)	7 (69.2)
I/σI	10 (0.85)
Completeness (%)	97.91 (93.66)
Redundancy	3.6
Refinement
Resolution (Å)	35.57-2.63
No. reflections	139384
Rwork/Rfree	24.35/29.96
# of atoms: Protein	9241
# of atoms: Water	30
# of atoms: Hetero	35
Average B-factor: Protein	69.6
Average B-factor: Hetero	96.43
Average B-factor: Water	59.37
Wilson B‐factor	67.78
r.m.s bond lengths (Å)	0.002
r.m.s bond angles (°)	0.49
MolProbity analysis
All‐atom clash‐score	6.68
Ramachandran allowed (%)	3.23
Ramachandran outliers (%)	0
Ramachandran favoured (%)	96.77
Poor rotamers (%)	1.44
MolProbity score	1.69
Values in parentheses are for highest resolution shell (2.724 - 2.63 Å)
